# Host cell glycosylation selects for infection with CCR5- versus CXCR4-tropic HIV-1

**DOI:** 10.1101/2023.09.05.556399

**Authors:** Hannah L. Itell, Daryl Humes, Nell E. Baumgarten, Julie Overbaugh

## Abstract

HIV-1 infection involves a selection bottleneck that leads to transmission of one or a few HIV variants, which nearly always use CCR5 as the coreceptor (R5 viruses) for viral entry as opposed to CXCR4 (X4 viruses). The host properties that drive this selection are not well understood and may hold keys to factors that govern HIV susceptibility. In this report, we identified SLC35A2, a transporter of UDP-galactose, as a candidate X4-specific restriction factor in CRISPR-knockout screens in primary target CD4^+^ T cells. SLC35A2 inactivation in CD4^+^ T cells, which resulted in truncation of glycans due to the absence of galactose, not only increased X4 infection levels, but also consistently decreased infection levels of R5 HIV strains. Single cycle infections demonstrated that the effect is host cell dependent. SLC35A2 is expressed in CD4^+^ T cells at different tissue sites, with high levels in the genital tract – the site of most HIV infections. These data support a role for a host cell protein that regulates glycan structure on HIV infection, with enhanced R5 infection but reduced X4 infection associated with SLC35A2-mediated glycosylation. Host cell glycosylation may therefore contribute to R5 selection and host susceptibility during HIV transmission.
