## Supplementary Table 3 for "Host cell glycosylation selects for infection with CCR5- versus CXCR4-tropic HIV-1"

### Sheet: Supplementary Table 3
Supplementary Table 3. Guide sequences for single-gene editing experiments.
Gene Target	Guide ID	Guide Source	Guide Sequence
NTC	NTC-g1	IDT	ACGGAGGCUAAGCGUCGCAA
CD19	CD19-g1	Synthego Gene KO Kit v2	UUUUAAGAAGGGUUUAAGCG
CD19	CD19-g2	Synthego Gene KO Kit v2	CUUCAACGUCUCUCAACAGA
CD19	CD19-g3	Synthego Gene KO Kit v2	UGCCAGGCCUUCUCAGAGGG
CCR5	CCR5-g1	Synthego Gene KO Kit v2	UUUUGCAGUUUAUCAGGAUG
CCR5	CCR5-g2	Synthego Gene KO Kit v2	AAAACAGGUCAGAGAUGGCC
CCR5	CCR5-g3	Synthego Gene KO Kit v2	UGUAUUUCCAAAGUCCCACU
CXCR4	CXCR4-g1	Synthego Gene KO Kit v2	CCCAAAGUACCAGUUUGCCA
CXCR4	CXCR4-g2	Synthego Gene KO Kit v2	AGAGGAGGUCGGCCACUGAC
CXCR4	CXCR4-g3	Synthego Gene KO Kit v2	UGGAUUGGUCAUCCUGGUCA
SLC35A2	SLC35A2-g1	Synthego Gene KO Kit v2	CCUGGAAAGUGGCAGCUGGU
SLC35A2	SLC35A2-g2	Synthego Gene KO Kit v2	CUGCAAGGUGUAGAUGAGAG
SLC35A2	SLC35A2-g3	Synthego Gene KO Kit v2	CCUAGGUAACGUGAAGCACC
